# Paralogs of the *Candida albicans TLO* gene family form interconnected functional networks with incomplete redundancy

**DOI:** 10.64898/2026.06.29.735307

**Authors:** Emily Simonton, Nayeli Cangelosi, Mikki Zhou, Philip S. Hendricks, Andrew L. Woodruff, Matthew Z. Anderson

## Abstract

Gene duplication typically fails to confer a selective advantage to an organism, prompting their removal from a population. In the rare instance that duplication either does not incur a fitness cost or it enhances fitness, gene families can form through repeating the duplication process. While the function of gene duplicates has been studied in detail, little work has explored how repeated duplication impacts paralog redundancy and may restrict the emergence of new paralogs or novel function. Here, we constructed a panel of single deletion mutants for each of the 14 members of the *Candida albicans* te<u>lo</u>mere-associated (*TLO*) gene family to test the redundancy in molecular and biological function among paralogs from a lineage-specific expansion. Tlo proteins function as interchangeable subunits of the Mediator transcriptional regulatory complex and have the potential to alter gene expression and an array of cellular responses. Redundancy was the most common outcome, being observed for approximately 80% of the phenotypic assays in strains lacking single *TLO* genes. However, mutants for all 14 paralogs displayed non-redundant functions in phenotypes ranging from carbon utilization to *in vivo* virulence. Analysis of gene expression in single *TLO* mutants found similar trends in redundancy, and loss of single *TLO*s disproportionately affected genes involved in filamentation, adhesion, redox reactions, and transporter activity at the cell surface. Importantly, sequence divergence between paralogs positively correlated with the frequency of altered phenotypes in single *TLO* mutants, indicating the acquisition of non-redundant function with increased evolutionary distance. Double mutants lacking two *TLO* genes produced both positive and negative synergistic phenotypes, suggesting that crosstalk or coordinated regulation is common among paralogs. Together, this study demonstrates that recently emergent paralogs acquire non-redundant functions despite often retaining redundancy with other gene family members to form a highly interconnected functional network.
