## Supplemental Table 1 for "Paralogs of the *Candida albicans TLO* gene family form interconnected functional networks with incomplete redundancy"

### Sheet: Sheet1
Strain ID	Genotype	Background	Description
MAY1376	WT	SC5314	Isolate from population of trisomic AHY940 (MAY1140), which was selected to be a euploid revertant. This strain of SC5314 has had one copy of LEU2 knocked out to make it CRISPR-competant. Contains the wildtype repertoire of TLO genes and functions as the WT strain in this paper.
MAY1739	tlo∆/∆	SC5314	SC5314 variant that has undergone two rounds of CRISPR/Cas9-mediated knockouts as described by Nguyen et al. 2017. The first used MAY1376 to delete both copies of TLOa34, the second used MAY1699 as the parent strain and utilized the homology of the TLO MED2 domain sequence to excise all remaining TLO copies. This is the tlo null strain.
MAY1724	tlo1∆/∆	SC5314	Built from MAY1376 to delete both copies of TLOa1 via CRISPR/Cas9. Independent lineage 1.
MAY1725	tlo1∆/∆	SC5314	Built from MAY1376 to delete both copies of TLOa1 via CRISPR/Cas9. Independent lineage 2.
MAY1715	tlo2∆/∆	SC5314	Built from MAY1376 to delete both copies of TLOβ2 via CRISPR/Cas9. Independent lineage 1.
MAY1716	tlo2∆/∆	SC5314	Built from MAY1376 to delete both copies of TLOβ2 via CRISPR/Cas9. Independent lineage 2.
MAY1717	tlo3∆/∆	SC5314	Built from MAY1376 to delete both copies of TLOa3 via CRISPR/Cas9. Independent lineage 1.
MAY1718	tlo3∆/∆	SC5314	Built from MAY1376 to delete both copies of TLOa3 via CRISPR/Cas9. Independent lineage 2.
MAY1699	tlo34∆/∆	SC5314	Built from MAY1376 to delete both copies of TLOa34 via CRISPR/Cas9. Independent lineage 1.
MAY1700	tlo34∆/∆	SC5314	Built from MAY1376 to delete both copies of TLOa34 via CRISPR/Cas9. Independent lineage 2.
MAY1726	tlo4∆/∆	SC5314	Built from MAY1376 to delete both copies of TLOg4 via CRISPR/Cas9. Independent lineage 1.
MAY1727	tlo4∆/∆	SC5314	Built from MAY1376 to delete both copies of TLOg4 via CRISPR/Cas9. Independent lineage 2.
MAY1752	tlo5∆/∆	SC5314	Built from MAY1376 to delete both copies of TLOg5 via CRISPR/Cas9. Independent lineage 1.
MAY1753	tlo5∆/∆	SC5314	Built from MAY1376 to delete both copies of TLOg5 via CRISPR/Cas9. Independent lineage 2.
MAY1754	tlo7∆/∆	SC5314	Built from MAY1376 to delete both copies of TLOg7 via CRISPR/Cas9. Independent lineage 1.
MAY1755	tlo7∆/∆	SC5314	Built from MAY1376 to delete both copies of TLOg7 via CRISPR/Cas9. Independent lineage 2.
MAY1776	tlo8∆/∆	SC5314	Built from MAY1376 to delete both copies of TLOg8 via CRISPR/Cas9. Independent lineage 1.
MAY1777	tlo8∆/∆	SC5314	Built from MAY1376 to delete both copies of TLOg8 via CRISPR/Cas9. Independent lineage 2.
MAY1808	tlo9∆	SC5314	Built from MAY1376 to delete the copy of TLOa9 on the right arm of chromosome 4, homolog A (Chr4RA) via CRISPR/Cas9. Independent lineage 1.
MAY1809	tlo9∆	SC5314	Built from MAY1376 to delete the copy of TLOa9 on the right arm of chromosome 4, homolog A (Chr4RA) via CRISPR/Cas9. Independent lineage 2.
MAY1778	tlo10∆	SC5314	Built from MAY1376 to delete the copy of TLOa10 on the right arm of chromosome 4, homolog B (Chr4RB) via CRISPR/Cas9. Independent lineage 1.
MAY1779	tlo10∆	SC5314	Built from MAY1376 to delete the copy of TLOa10 on the right arm of chromosome 4, homolog B (Chr4RB) via CRISPR/Cas9. Independent lineage 2.
MAY1730	tlo11∆/∆	SC5314	Built from MAY1376 to delete both copies of TLOg11 via CRISPR/Cas9. Independent lineage 1.
MAY1731	tlo11∆/∆	SC5314	Built from MAY1376 to delete both copies of TLOg11 via CRISPR/Cas9. Independent lineage 2.
MAY1780	tlo12∆/∆	SC5314	Built from MAY1376 to delete both copies of TLOa12 on the right arm of chromosome 5 (Chr5R) via CRISPR/Cas9. Independent lineage 1.
MAY1781	tlo12∆/∆	SC5314	Built from MAY1376 to delete both copies of TLOa12 on the right arm of chromosome 5 (Chr5R) via CRISPR/Cas9. Independent lineage 2.
MAY1782	tlo13∆/∆	SC5314	Built from MAY1376 to delete both copies of TLOg13 via CRISPR/Cas9. Independent lineage 1.
MAY1783	tlo13∆/∆	SC5314	Built from MAY1376 to delete both copies of TLOg13 via CRISPR/Cas9. Independent lineage 2.
MAY1719	tlo16∆/∆	SC5314	Built from MAY1376 to delete both copies of TLOg16 via CRISPR/Cas9. Independent lineage 1.
MAY1720	tlo16∆/∆	SC5314	Built from MAY1376 to delete both copies of TLOg16 via CRISPR/Cas9. Independent lineage 2.
MAY1732	tlo34∆/∆ tlo2∆/∆	SC5314	Built from MAY1699 to delete both copies TLOβ2 via CRISPR/Cas9, resulting in a double mutant. Independent lineage 1.
MAY1733	tlo34∆/∆ tlo2∆/∆	SC5314	Built from MAY1700 to delete both copies TLOβ2 via CRISPR/Cas9, resulting in a double mutant. Independent lineage 1.
MAY1810	tlo9∆/tlo10∆	SC5314	Built from MAY1376 to delete both TLOa9 and TLOa10 on Chr4R via CRISPR/Cas9. Independent lineage 1.
MAY1811	tlo9∆/tlo10∆	SC5314	Built from MAY1376 to delete both TLOa9 and TLOa10 on Chr4R via CRISPR/Cas9. Independent lineage 2.
MAY2231	+TLO7	SC5314	Built from MAY1754 to complement one copy of TLO7 at the NEUT5L locus via homologous recombination repair. Independent lineage 1.
MAY2232	+TLO7	SC5314	Built from MAY1755 to complement one copy of TLO7 at the NEUT5L locus via homologous recombination repair. Independent lineage 2.
MAY2233	+TLO8	SC5314	Built from MAY1776 to complement one copy of TLO8 at the NEUT5L locus via homologous recombination repair. Independent lineage 1.
MAY2234	+TLO8	SC5314	Built from MAY1777 to complement one copy of TLO8 at the NEUT5L locus via homologous recombination repair. Independent lineage 2.
MAY2235	+TLO9	SC5314	Built from MAY1808 to complement one copy of TLO9 at the NEUT5L locus via homologous recombination repair. Independent lineage 1.
MAY2236	+TLO9	SC5314	Built from MAY1809 to complement one copy of TLO9 at the NEUT5L locus via homologous recombination repair. Independent lineage 2.
