## Supplemental Table 2 for "Paralogs of the *Candida albicans TLO* gene family form interconnected functional networks with incomplete redundancy"

### Sheet: Sheet1
Genotype	Transformation_method	gRNA	dDNA_Sense	dDNA_antisense	Long_oligo_forward	Long_oligo_reverse	Forward_check_primer	Reverse_check_primer	Product_size_KO_check	Left_flank_check_forward	Left_flank_check_reverse	Product_size_LF	Right_flank_check_forward	Right_flank_check_reverse	Product_size_RF
tlo1∆/∆	CRISPR/Cas9	CGTAAACTATTTTTAATTTGCTATATATTAACATATATCAGTTTTAGAGCTAGAAATAGC	TCCTTCGGAGGTCGTGTCTCCGTCTACACTCTGGGTGTAGATGTCGCTATATATTTCAAGTGTTTATTCTGTTCAACAAGTTCTAACCGT	CTTGGTGATTTGGTGTATCTACGGTTAGAACTTGTTGAACAGAATGACATCTACACCCAGAGTGTAGACGGAGACACGACCTCCGAAGGA	NA	NA	CTTGTCACGGACCACAAGTTC	TTTTGTGGGACGGTCTCTGCT	1.7kb	NA	NA	NA	NA	NA	NA
tlo2∆/∆	CRISPR/Cas9	CGTAAACTATTTTTAATTTGGGACTACGAAAATCTAGATCGTTTTAGAGCTAGAAATAGC	TAAACCAACAAGAATAATTTTATCACACCTTTATTTCCCCCCACCGGTCTCACACAACCAATAAAATTACAGTACGTCTCGCACAACATA	TATGTTGTGCGAGACGTACTGTAATTTTATTGGTTGTGTGAGACCGGTGGGGGGAAATAAAGGTGTGATAAAATTATTCTTGTTGGTTTA	NA	NA	GATTACATAACTCACTCGACG	TCGATGGCGGAAATAGTCAAC	1.3kb	NA	NA	NA	NA	NA	NA
tlo3∆/∆	CRISPR/Cas9	CGTAAACTATTTTTAATTTGCTGACCACGAGCAGTATCCGGTTTTAGAGCTAGAAATAGC	CAAGCTCAAGCCAATACACCTCGCTCAAATCTTTTGATTCTCAGTGGCTCTGTTCTACAAGACATATGCAGATGGTACAGGAATACGAAA	TTTCGTATTCCTGTACCATCTGCATATGTCTTGTAGAACAGAGCCACTGAGAATCAAAAGATTTGAGCGAGGTGTATTGGCTTGAGCTTG	NA	NA	CAGTGTCGAAACTCAATGATG	TGATGTACAAGTCGCCTGAG	2kb	NA	NA	NA	NA	NA	NA
tlo34∆/∆	CRISPR/Cas9	CGTAAACTATTTTTAATTTGGGTTTTCTGGCATGGTGGGGGTTTTAGAGCTAGAAATAGC	ATGGAATCTGAGTATCAGTGAACATTTAATAGTATATTAATCACT'GAGCTCTGTTCTACAAGACATATACAGATAGTACAGGAATAAGAA	TTCTTATTCCTGTACTATCTGTATATGTCTTGTAGAACAGAGCTC'AGTGATTAATATACTATTAAATGTTCACTGATACTCAGATTCCAT	NA	NA	GGCTCTGATTACGACCCAGA	ATTACCAAACTGGTTTAAAAAGCTGTCT	3kb	NA	NA	NA	NA	NA	NA
tlo4∆/∆	CRISPR/Cas9	CGTAAACTATTTTTAATTTGACTAATTCTCACGAATATTCGTTTTAGAGCTAGAAATAGC	AGCTGGTTGATGCCATTGCGGTCCTTGTAGATGTAGTTGCCCTTCTGTATAGTGAATTAGAACGAAGTTATTATTCACAAGATATATATT	AATATATATCTTGTGAATAATAACTTCGTTCTAATTCACTATACAGAAGGGCAACTACATCTACAAGGACCGCAATGGCATCAACCAGCT	NA	NA	GATGCCATTGCGGTCCTTGTAG	CGCTCAATCTCAGGTAAAGAAAG	900bp	NA	NA	NA	NA	NA	NA
tlo5∆/∆	CRISPR/Cas9	CGTAAACTATTTTTAATTTGAACTACTAAACTCTAGCCCTGTTTTAGAGCTAGAAATAGC	TACCATATCCCTCCACTTCCACCTGCATACCCAACATGATACTTCCTGTTTTAGTTTCTCATTTTGCACTTCTCTGGATCAACCCTTTTT	AAAAAGGGTTGATCCAGAGAAGTGCAAAATGAGAAACTAAAACAGGAAGTATCATGTTGGGTATGCAGGTGGAAGTGGAGGGATATGGTA	NA	NA	GAAAACAAAGCAATGTGATAAC	GGCATCGGTTTCTAGGGATA	1.5kb	NA	NA	NA	NA	NA	NA
tlo7∆/∆	CRISPR/Cas9	CGTAAACTATTTTTAATTTGTACTAGGACTAATTCTGTCGGTTTTAGAGCTAGAAATAGC	TGCACAAAGTATCCAATCAACCACTTTTGGTAGATAACTTTGTACCAGAAGGCAGAGGAGGCCAAGAAGGCAGAGGAGGCCGTCCCACAA	TTGTGGGACGGCCTCCTCTGCCTTCTTGGCCTCCTCTGCCTTCTGGTACAAAGTTATCTACCAAAAGTGGTTGATTGGATACTTTGTGCA	NA	NA	TAAGTGAGACGCCCTAAGTT	CACTTCTTGGCCTCTTCTTC	1.1kb	NA	NA	NA	NA	NA	NA
tlo8∆/∆	CRISPR/Cas9	CGTAAACTATTTTTAATTTGGAACGTCGTCCACCGTGGCCGTTTTAGAGCTAGAAATAGC	GCATAAACCAACAAGAATAATTTTATCACACCTTTATTTCCCCCCTGGTTGTTACACAAAAAGGGTTGCCCACCATGATATTTGTCCCAG	CTGGGACAAATATCATGGTGGGCAACCCTTTTTGTGTAACAACCAGGGGGGAAATAAAGGTGTGATAAAATTATTCTTGTTGGTTTATGC	NA	NA	CGGTGGACGACGTTCTTTTTTTC	GAAAGAAGGAAGAAGGGGCAAAG	1.4kb	NA	NA	NA	NA	NA	NA
tlo9∆	CRISPR/Cas9	CGTAAACTATTTTTAATTTGAATACCACGCTCAAGAATTCGTTTTAGAGCTAGAAATAGC	TCTTCACCTGTCTTTACCGCGTTTTTATGTAAGCTTCATTTTTATACATATACAGATAGTACAGGAATAAGAAAAGAAATATTTTATATA	TATATAAAATATTTCTTTTCTTATTCCTGTACTATCTGTATATGTATAAAAATGAAGCTTACATAAAAACGCGGTAAAGACAGGTGAAGA	NA	NA	GACTTGGTGCTTGGTGTATC	GATGTCCCTATATCTCAAGG	900bp	NA	NA	NA	NA	NA	NA
tlo10∆	CRISPR/Cas9	CGTAAACTATTTTTAATTTGTTGTGCTGATTACAGCAGGGGTTTTAGAGCTAGAAATAGC	CAGACCGATCCTTCGGAGGTCGTGTCTCCGTCTACACTCTGGGTGACATATACAGATAGTACAGGAATAAGAAAAGAAATATTTTATATA	TATATAAAATATTTCTTTTCTTATTCCTGTACTATCTGTATATGTCACCCAGAGTGTAGACGGAGACACGACCTCCGAAGGATCGGTCTG	NA	NA	AATCCGTGTTACTGTTCGTG	GACTTGGTGCTTGGTGTATC	1.5kb	NA	NA	NA	NA	NA	NA
tlo11∆/∆	CRISPR/Cas9	CGTAAACTATTTTTAATTTGTGATGAGGGGGGTATGCAGGGTTTTAGAGCTAGAAATAGC	CCTCCTGGTAGGCCGGCACCATAACTCCCCAATAACACTCTACTTTTTCAATTAAGAAATACAACTTCTTATTAGCATTCTCCTACAAGT	ACTTGTAGGAGAATGCTAATAAGAAGTTGTATTTCTTAATTGAAAAAGTAGAGTGTTATTGGGGAGTTATGGTGCCGGCCTACCAGGAGG	NA	NA	TCCCCAACATGTGGTCTTTA	TTAAAAGTAGTGCAAATTTGACAG	1.4kb	NA	NA	NA	NA	NA	NA
tlo12∆/∆	CRISPR/Cas9	CGTAAACTATTTTTAATTTGACGGTGGGATACTAGTAGCGGTTTTAGAGCTAGAAATAGC	ATACAACGCTAGAGCTATTACAGACAGATTTGGAAGAGAAACAGCTTTTGCTTATTACAAATAATCCCTATCGTGTACTAGGACTAATTC	GAATTAGTCCTAGTACACGATAGGGATTATTTGTAATAAGCAAAAGCTGTTTCTCTTCCAAATCTGTCTGTAATAGCTCTAGCGTTGTAT	NA	NA	CATCAGGATACATATTAGAGG	CCAAGAAGCGACATCCAAC	1.5kb	NA	NA	NA	NA	NA	NA
tlo13∆/∆	CRISPR/Cas9	CGTAAACTATTTTTAATTTGGAAAATGGTCGAAATACTGTGTTTTAGAGCTAGAAATAGC	TTTTGTCGTGTTCAAATTTCGCATGCATTTTTTTTAGTGCTCTACTCAATTAAGAAATACAACTTTTTATTAGCATTCTCCTACAAGTTC	GAACTTGTAGGAGAATGCTAATAAAAAGTTGTATTTCTTAATTGAGTAGAGCACTAAAAAAAATGCATGCGAAATTTGAACACGACAAAA	NA	NA	CTGGCGAGAGCTATTTGTAG	GACCTCTTCTTCCTTCTTCTTG	1.2kb	NA	NA	NA	NA	NA	NA
tlo16∆/∆	CRISPR/Cas9	CGTAAACTATTTTTAATTTGTCAACTGTTCGCTATAGGGTGTTTTAGAGCTAGAAATAGC	GGCACCATATCCCCCCAATAACACTCCACTTCCACTCGCATACCCTTTTACCCGACACAAGATGAAATATTTTCTGTTGAGCACTCGTTG	CAACGAGTGCTCAACAGAAAATATTTCATCTTGTGTCGGGTAAAAGGGTATGCGAGTGGAAGTGGAGTGTTATTGGGGGGATATGGTGCC	NA	NA	CTCTTTGTTCGCCCAAGTCA	ATTAGCTTGGAAGACCTACCC	1.2kb	NA	NA	NA	NA	NA	NA
tlo34∆/∆ tlo2∆/∆	CRISPR/Cas9	CGTAAACTATTTTTAATTTGGGACTACGAAAATCTAGATCGTTTTAGAGCTAGAAATAGC	TAAACCAACAAGAATAATTTTATCACACCTTTATTTCCCCCCACCGGTCTCACACAACCAATAAAATTACAGTACGTCTCGCACAACATA	TATGTTGTGCGAGACGTACTGTAATTTTATTGGTTGTGTGAGACCGGTGGGGGGAAATAAAGGTGTGATAAAATTATTCTTGTTGGTTTA	NA	NA	GATTACATAACTCACTCGACG	TCGATGGCGGAAATAGTCAAC	1.3kb	NA	NA	NA	NA	NA	NA
tlo9∆/tlo10∆	CRISPR/Cas9	CGTAAACTATTTTTAATTTGGATGTCCCTATATCTCAAGGGTTTTAGAGCTAGAAATAGC	CAGAACTGCTAGTGTGGGCTAAATCTCTAGATGGTTGACTTTCAATGTTCTACAAGACATATACAGATAGTACAGGAATAAGAAAAGAAA	TTTCTTTTCTTATTCCTGTACTATCTGTATATGTCTTGTAGAACATTGAAAGTCAACCATCTAGAGATTTAGCCCACACTAGCAGTTCTG	NA	NA	Same as tlo9 & tlo10	Same as tlo9 & tlo10	Same as tlo9 & tlo10	NA	NA	NA	NA	NA	NA
tlo∆/∆	CRISPR/Cas9	CGTAAACTATTTTTAATTTGTTTTTGGATTAGTTCGTTGTGTTTTAGAGCTAGAAATAGC ; CGTAAACTATTTTTAATTTGTTTGGATTAGTTCGTTGTTGGTTTTAGAGCTAGAAATAGC	CAAACGTCGCATAAACCAACAAGAATAATTTTATCACACCTTTATAACATACTTGAAAACGACGAGCTGATACTAGACGGGTTGAACATG	CATGTTCAACCCGTCTAGTATCAGCTCGTCGTTTTCAAGTATGTTATAAAGGTGTGATAAAATTATTCTTGTTGGTTTATGCGACGTTTG	NA	NA	ATGCCAGAAAACCTCCAAAC	AGCATGGAAGTTTTGGATTTC	186bp	NA	NA	NA	NA	NA	NA
+TLO7	Homologous recombination	NA	NA	NA	GCTCGGAGGAGGCTCCCCAAAGGTTTTATCACCAATGGTGGTACCACTAACCCAAGAACAGAAAAAGCATTGGCAAATTCGACCCGGTCGTC	CAGAGTATGTGAAGCAATTGCAATTGCAATTATTAGAGATCCAGAAAACTGAATTGTGCTTGAATACCACGGCGGCCGCTCTAGAACTAG	NA	NA	NA	GAGGAAGGTAGTGGGATGATG	AGCATGGAAGTTTTGGATTTC	2150bp	ACAGCGATGTACTGGTACTG	CATTGGAGCGATATCGGAAG	1200bp
+TLO8	Homologous recombination	NA	NA	NA	GCTCGGAGGAGGCTCCCCAAAGGTTTTATCACCAATGGTGGTACCACTAACCCAAGAACAGAAAAAGCATTGGCAAATTCGACCCGGTCGTC	CAGAGTATGTGAAGCAATTGCAATTGCAATTATTAGAGATCCAGAAAACTGAATTGTGCTTGAATACCACGGCGGCCGCTCTAGAACTAG	NA	NA	NA	GAGGAAGGTAGTGGGATGATG	AGCATGGAAGTTTTGGATTTC	2700bp	ACAGCGATGTACTGGTACTG	CATTGGAGCGATATCGGAAG	1200bp
+TLO9	Homologous recombination	NA	NA	NA	GCTCGGAGGAGGCTCCCCAAAGGTTTTATCACCAATGGTGGTACCACTAACCCAAGAACAGAAAAAGCATTGGCAAATTCGACCCGGTCGTC	CAGAGTATGTGAAGCAATTGCAATTGCAATTATTAGAGATCCAGAAAACTGAATTGTGCTTGAATACCACGGCGGCCGCTCTAGAACTAG	NA	NA	NA	GAGGAAGGTAGTGGGATGATG	AGCATGGAAGTTTTGGATTTC	1950bp	ACAGCGATGTACTGGTACTG	CATTGGAGCGATATCGGAAG	1200bp
