## Supplemental Table 3 for "Paralogs of the *Candida albicans TLO* gene family form interconnected functional networks with incomplete redundancy"

### Sheet: Sheet1
Plasmid_ID	Name	Sequence	Marker(s)	Source
P16	pADH110	tgtcatgccatccgtaagatgcttttctgtgactggtgagtactcaaccaagtcattctgagaatagtgtatgcggcgaccgagttgctcttgcccggcgtcaatacgggataataccgcgccacatagcagaactttaaaagtgctcatcattggaaaacgttcttcggggcgaaaactctcaaggatcttaccgctgttgagatccagttcgatgtaacccactcgtgcacccaactgatcttcagcatcttttactttcaccagcgtttctgggtgagcaaaaacaggaaggcaaaatgccgcaaaaaagggaataagggcgacacggaaatgttgaatactcatactcttcctttttcaatattattgaagcatttatcagggttattgtctcat…	AMP	Hernday Lab (Nguyen et al. 2017)
P20	pADH119	actcttcctttttcaatattattgaagcatttatcagggttattgtctcatgagcggatacatatttgaatgtatttagaaaaataaacaaataggggttccgcgcacatttccccgaaaagtgccacctgacgtctaagaaaccattattatcatgacattaacctataaaaataggcgtatcacgaggccctttgacggcacggccacgcgtttaaaccgccgttttagagctagaaatagcaagttaaaataaggctagtccgttatcaacttgaaaaagtggcaccgagtcggtgctttttttctcgagtttttttatcgagttaaaagctgaagtggtcaaaggaaccaatttaattattgttcgtgaattagttggtggtatatattttggtg…	AMP	Hernday Lab (Nguyen et al. 2017)
P21	pADH137	agggttattgtctcatgagcggatacatatttgaatgtatttagaaaaataaacaaataggggttccgcgcacatttccccgaaaagtgccacctgacgtctaagaaaccattattatcatgacattaacctataaaaataggcgtatcacgaggccctttgacggcacggccacgcgtttaaaccgccatgtctgttaaaaccaaaaccattactgtcttgcctggtgaccatgtcggtaccgaaattgtcaatgaagcaatcaaagtcttgaaagcaattgaagctgccactccctaccaaaaaatccaatttgatttcaaacaccacttgattggtggtgctgccattgatgccactggcgtcccgcttccagatgatgctcttgaaagtgctaaa…	AMP	Hernday Lab (Nguyen et al. 2017)
P100	TLO7FLGCLN	CAGTTATTGGTGCCCTTAAACGCCTGGTTGCTACGCCTGAATAAGTGATAATAAGCGGATGAATGGCAGAAATTCGAAAGCAAATTCGACCCGGTCGTCtgcggccagcgtaatatagttctagagagtgctttgttcaaatgtagtgataatgtcgttagtgaattagaacaccaatctcttaagtgagacgccctaagttccccgaacttagtctaaggttaattaatatggaaagctcttatattcaagtattcacttaatcacactcaattcgcatgaggtcaaaagaaactatttaccctatttctaggaattccttcatttatataatatatctatgaaatatgcgtgtgtgtaccaattgtacatcttgcataattcatctcactaaaacca…	CAM, NAT	This work
P101	TLO8FLGCLN	CAGTTATTGGTGCCCTTAAACGCCTGGTTGCTACGCCTGAATAAGTGATAATAAGCGGATGAATGGCAGAAATTCGAAAGCAAATTCGACCCGGTCGTCgttgcttgattgctggcacgaaagataatgttatsgcaaacctggagagarctattygtagttgaagatggtgaaatawttgcyctagttgatgaagactctgmccytgttgttagaagacaattggatgatctgctgctccgtcaaattgaacagaactatcacgagattcttccattggttctaagcagccgcaaatgactactagttcacaaacaacgtcaatgtgttggatacatctgtggtgsaaagtraactgtttttgaaagtttttattccacccaattttttggtgagacg…	CAM, NAT	This work
P102	TLO9FLGCLN	CAAACCTGGAAGGAGCTATTCGTAGTTGAAGATGGTGAAATAATTGCTCTAGTTGATGAAGACTCTGACCCTGTTGTTAGGAGACAATTGGATGATCTGCTGCTCCGTCAAATTGAACAGAACTATCACGGGATTCCAATGACTACTTGTTCACAAACAACGTCAATGTGTTGGATACATCTGTGGTGGAAAGTAAACTGTTTTTGAAAGTTTTTATTGTTTGTATACACGGAATATTCGTGAGAATTAGTCCTAGTACACGATAGAGATTATTTTTAATAAGCAAAAAACAGAGTAAATAAAGTTTACGCCCACTAAAAGTGTCTACTAAAACTCGGTCTCTATATCCTAAATACCTTTCTTTTCTCTTCTTTTTATACTAATTCCCGGCTCTCGATG…	CAM, NAT	This work
